# HV–MultiScaleGNN: A Multi-Scale Graph Neural Network Framework for Host–Virus Protein–Protein Interactions Prediction

**DOI:** 10.64898/2026.11.08.765214

**Authors:** Sarangthem Dinamani Singh, Gori Sankar Borah, Selvaraman Nagamani

## Abstract

Accurate identification of HV–PPIs is essential for understanding viral infection mechanisms and for developing antiviral therapeutic discovery. However, the experimental identification process is often time-consuming and expensive, while many computational approaches depend on incomplete protein sequences, structural and interaction information. Here, we present HV–MultiScaleGNN, a topology-driven multi-scale GNN framework for HV–PPIs prediction that operates exclusively on the topology of a heterogeneous interaction network. The framework formulates HV–PPIs prediction as a heterogeneous link prediction problem by integrating the human interactome with experimentally validated HV–PPIs. HV– MultiScaleGNN systematically investigates three complementary graph representation strategies, viz. Local view, Global view and an integrated Local+Global view. The Local view employs one-hop relation-aware graph attention to model fine-grained neighbourhood interactions. The Global view captures higher-order structural dependencies through propagation-based neighbourhood aggregation. The integrated representation combines both views to jointly encode local connectivity and global topological context within a unified embedding space, enabling relation-specific link prediction without relying on sequence- or structure-derived features. Experiments on large-scale HV–PPIs datasets evaluate all three strategies using discrimination, calibration, and ranking metrics. The Local view achieved the best discriminative performance (AUROC = 0.9444, AUPRC = 0.9422), whereas the Global view exhibited the lowest ECE (0.0379). The integrated Local+Global view provided consistently strong predictive performance (AUROC = 0.9378, AUPRC = 0.9356). Comparative evaluation against representative graph representation learning methods showed competitive predictive performance. Furthermore, interfacial interactions were identified using protein-protein docking and atomistic-level understanding was explored. Moreover, GO and KEGG enrichment provided additional functional insights into the selected host proteins. The proposed framework enables systematic evaluation of complementary graph representation strategies for heterogeneous biological link prediction and helps experimental researchers to delineate novel HV–PPIs.
