## Supplementary File S3 for "HV–MultiScaleGNN: A Multi-Scale Graph Neural Network Framework for Host–Virus Protein–Protein Interactions Prediction"

Human_protein	Viral_protein
1949	Glycoprotein G_Nipah virus	https://doi.org/10.1128/jvi.01461-17
10715	Glycoprotein G_Nipah virus	https://doi.org/10.1128/jvi.01461-17
1948	Glycoprotein G_Nipah virus	https://doi.org/10.1128/jvi.01461-17
10424	Glycoprotein G_Nipah virus	https://doi.org/10.1128/jvi.01461-17
57515	Glycoprotein G_Nipah virus	https://doi.org/10.1128/jvi.01461-17
50999	Glycoprotein G_Nipah virus	https://doi.org/10.1128/jvi.01461-17
9403	Glycoprotein G_Nipah virus	https://doi.org/10.1128/jvi.01461-17
29110	Non-structural protein 6_SARS-CoV-2	https://doi.org/10.1016/j.antiviral.2023.105590
80777	Non-structural protein 7_SARS-CoV-2	https://doi.org/10.1126/science.abe9403
26355	Non-structural protein 7_SARS-CoV-2	https://doi.org/10.1126/science.abe9403
340529	Nucleoprotein_SARS-CoV-2	https://doi.org/10.1126/science.abe9403
645974	Nucleoprotein_SARS-CoV-2	https://doi.org/10.1126/science.abe9403
5318	Host translation inhibitor nsp1_SARS-CoV-2	https://doi.org/10.1126/science.abe9403
5422	Host translation inhibitor nsp1_SARS-CoV-2	https://doi.org/10.1038/s41586-020-2286-9
6921	ORF10 protein_SARS-CoV-2	https://doi.org/10.1038/s41586-020-2286-9
6923	ORF10 protein_SARS-CoV-2	https://doi.org/10.1038/s41586-020-2286-9
9978	ORF10 protein_SARS-CoV-2	https://doi.org/10.1038/s41586-020-2286-9
8453	ORF10 protein_SARS-CoV-2	https://doi.org/10.1038/s41586-020-2286-9
5538	ORF10 protein_SARS-CoV-2	https://doi.org/10.1038/s41586-020-2286-9
26521	ORF10 protein_SARS-CoV-2	https://doi.org/10.1038/s41586-020-2286-9
55700	ORF10 protein_SARS-CoV-2	https://doi.org/10.1038/s41586-020-2286-9
523	Membrane protein_SARS-CoV-2	https://doi.org/10.1038/s41586-020-2286-9
481	Membrane protein_SARS-CoV-2	https://doi.org/10.1038/s41586-020-2286-9
34	Membrane protein_SARS-CoV-2	https://doi.org/10.1038/s41586-020-2286-9
9512	Membrane protein_SARS-CoV-2	https://doi.org/10.1038/s41586-020-2286-9
2108	Membrane protein_SARS-CoV-2	https://doi.org/10.1038/s41586-020-2286-9
28969	Membrane protein_SARS-CoV-2	https://doi.org/10.1038/s41586-020-2286-9
26993	Membrane protein_SARS-CoV-2	https://doi.org/10.1038/s41586-020-2286-9
10897	Membrane protein_SARS-CoV-2	https://doi.org/10.1038/s41586-020-2286-9
7905	Membrane protein_SARS-CoV-2	https://doi.org/10.1038/s41586-020-2286-9
92840	Membrane protein_SARS-CoV-2	https://doi.org/10.1038/s41586-020-2286-9
113174	Membrane protein_SARS-CoV-2	https://doi.org/10.1038/s41586-020-2286-9
25980	Membrane protein_SARS-CoV-2	https://doi.org/10.1038/s41586-020-2286-9
10463	Membrane protein_SARS-CoV-2	https://doi.org/10.1038/s41586-020-2286-9
148867	Membrane protein_SARS-CoV-2	https://doi.org/10.1038/s41586-020-2286-9
30968	Membrane protein_SARS-CoV-2	https://doi.org/10.1038/s41586-020-2286-9
2677	Membrane protein_SARS-CoV-2	https://doi.org/10.1038/s41586-020-2286-9
56915	Non-structural protein 8_SARS-CoV-2	https://doi.org/10.1038/s41586-020-2286-9
11340	Non-structural protein 8_SARS-CoV-2	https://doi.org/10.1038/s41586-020-2286-9
51574	Non-structural protein 8_SARS-CoV-2	https://doi.org/10.1038/s41586-020-2286-9
56257	Non-structural protein 8_SARS-CoV-2	https://doi.org/10.1038/s41586-020-2286-9
23107	Non-structural protein 8_SARS-CoV-2	https://doi.org/10.1038/s41586-020-2286-9
64969	Non-structural protein 8_SARS-CoV-2	https://doi.org/10.1038/s41586-020-2286-9
64432	Non-structural protein 8_SARS-CoV-2	https://doi.org/10.1038/s41586-020-2286-9
7818	Non-structural protein 8_SARS-CoV-2	https://doi.org/10.1038/s41586-020-2286-9
1662	Non-structural protein 8_SARS-CoV-2	https://doi.org/10.1038/s41586-020-2286-9
7468	Non-structural protein 8_SARS-CoV-2	https://doi.org/10.1038/s41586-020-2286-9
79731	Non-structural protein 8_SARS-CoV-2	https://doi.org/10.1038/s41586-020-2286-9
79080	Non-structural protein 8_SARS-CoV-2	https://doi.org/10.1038/s41586-020-2286-9
1727	Non-structural protein 7_SARS-CoV-2	https://doi.org/10.1038/s41586-020-2286-9
57106	Non-structural protein 7_SARS-CoV-2	https://doi.org/10.1038/s41586-020-2286-9
949	Non-structural protein 7_SARS-CoV-2	https://doi.org/10.1038/s41586-020-2286-9
22931	Non-structural protein 7_SARS-CoV-2	https://doi.org/10.1038/s41586-020-2286-9
51552	Non-structural protein 7_SARS-CoV-2	https://doi.org/10.1038/s41586-020-2286-9
4218	Non-structural protein 7_SARS-CoV-2	https://doi.org/10.1038/s41586-020-2286-9
5878	Non-structural protein 7_SARS-CoV-2	https://doi.org/10.1038/s41586-020-2286-9
5862	Non-structural protein 7_SARS-CoV-2	https://doi.org/10.1038/s41586-020-2286-9
80142	Non-structural protein 7_SARS-CoV-2	https://doi.org/10.1038/s41586-020-2286-9
1312	Non-structural protein 7_SARS-CoV-2	https://doi.org/10.1038/s41586-020-2286-9
9653	Non-structural protein 7_SARS-CoV-2	https://doi.org/10.1038/s41586-020-2286-9
2782	Non-structural protein 7_SARS-CoV-2	https://doi.org/10.1038/s41586-020-2286-9
169714	Non-structural protein 7_SARS-CoV-2	https://doi.org/10.1038/s41586-020-2286-9
8540	Non-structural protein 7_SARS-CoV-2	https://doi.org/10.1038/s41586-020-2286-9
26092	Non-structural protein 7_SARS-CoV-2	https://doi.org/10.1038/s41586-020-2286-9
7841	Non-structural protein 7_SARS-CoV-2	https://doi.org/10.1038/s41586-020-2286-9
2181	Non-structural protein 7_SARS-CoV-2	https://doi.org/10.1038/s41586-020-2286-9
26355	Non-structural protein 7_SARS-CoV-2	https://doi.org/10.1038/s41586-020-2286-9
