## Supplementary File S4 for "HV–MultiScaleGNN: A Multi-Scale Graph Neural Network Framework for Host–Virus Protein–Protein Interactions Prediction"

### Sheet: Local view
Human_protein	Viral_protein	Prediction_Probability
1949	Glycoprotein G_Nipah virus	0.66181
10715	Glycoprotein G_Nipah virus	1.61905e-25
1948	Glycoprotein G_Nipah virus	0.803788
10424	Glycoprotein G_Nipah virus	8.43518e-17
57515	Glycoprotein G_Nipah virus	1.42875e-19
50999	Glycoprotein G_Nipah virus	7.3832e-09
9403	Glycoprotein G_Nipah virus	1.77825e-15
29110	Non-structural protein 6_SARS-CoV-2	0.0141123
80777	Non-structural protein 7_SARS-CoV-2	0.852002
26355	Non-structural protein 7_SARS-CoV-2	0.723607
340529	Nucleoprotein_SARS-CoV-2	0.0408871
645974	Nucleoprotein_SARS-CoV-2	0.633737
5318	Host translation inhibitor nsp1_SARS-CoV-2	0.290681
5422	Host translation inhibitor nsp1_SARS-CoV-2	0.0047473
6921	ORF10 protein_SARS-CoV-2	0.772571
6923	ORF10 protein_SARS-CoV-2	0.666106
9978	ORF10 protein_SARS-CoV-2	0.757711
8453	ORF10 protein_SARS-CoV-2	0.772571
5538	ORF10 protein_SARS-CoV-2	0.734768
26521	ORF10 protein_SARS-CoV-2	0.772571
55700	ORF10 protein_SARS-CoV-2	0.772571
523	Membrane protein_SARS-CoV-2	0.793387
481	Membrane protein_SARS-CoV-2	0.540479
34	Membrane protein_SARS-CoV-2	0.643463
9512	Membrane protein_SARS-CoV-2	0.772571
2108	Membrane protein_SARS-CoV-2	0.797002
28969	Membrane protein_SARS-CoV-2	0.765566
26993	Membrane protein_SARS-CoV-2	0.00211851
10897	Membrane protein_SARS-CoV-2	0.649797
7905	Membrane protein_SARS-CoV-2	0.772571
92840	Membrane protein_SARS-CoV-2	0.695558
113174	Membrane protein_SARS-CoV-2	0.725676
25980	Membrane protein_SARS-CoV-2	0.772571
10463	Membrane protein_SARS-CoV-2	0.767998
148867	Membrane protein_SARS-CoV-2	0.772571
30968	Membrane protein_SARS-CoV-2	0.577489
2677	Membrane protein_SARS-CoV-2	0.772571
56915	Non-structural protein 8_SARS-CoV-2	0.78912
11340	Non-structural protein 8_SARS-CoV-2	0.7908
51574	Non-structural protein 8_SARS-CoV-2	0.7953
56257	Non-structural protein 8_SARS-CoV-2	0.800435
23107	Non-structural protein 8_SARS-CoV-2	0.774742
64969	Non-structural protein 8_SARS-CoV-2	0.762512
64432	Non-structural protein 8_SARS-CoV-2	0.615349
7818	Non-structural protein 8_SARS-CoV-2	0.452216
1662	Non-structural protein 8_SARS-CoV-2	0.794481
7468	Non-structural protein 8_SARS-CoV-2	0.757753
79731	Non-structural protein 8_SARS-CoV-2	0.772571
79080	Non-structural protein 8_SARS-CoV-2	0.772571
1727	Non-structural protein 7_SARS-CoV-2	0.875381
57106	Non-structural protein 7_SARS-CoV-2	0.880273
949	Non-structural protein 7_SARS-CoV-2	0.855594
22931	Non-structural protein 7_SARS-CoV-2	0.886389
51552	Non-structural protein 7_SARS-CoV-2	0.839417
4218	Non-structural protein 7_SARS-CoV-2	0.862614
5878	Non-structural protein 7_SARS-CoV-2	0.916358
5862	Non-structural protein 7_SARS-CoV-2	0.79857
80142	Non-structural protein 7_SARS-CoV-2	0.778933
1312	Non-structural protein 7_SARS-CoV-2	0.850859
9653	Non-structural protein 7_SARS-CoV-2	0.85054
2782	Non-structural protein 7_SARS-CoV-2	0.772571
169714	Non-structural protein 7_SARS-CoV-2	0.142482
8540	Non-structural protein 7_SARS-CoV-2	0.813624
26092	Non-structural protein 7_SARS-CoV-2	0.841604
7841	Non-structural protein 7_SARS-CoV-2	0.837463
2181	Non-structural protein 7_SARS-CoV-2	0.81313
26355	Non-structural protein 7_SARS-CoV-2	0.782758

### Sheet: Global view
Human_protein	Viral_protein	Prediction_Probability
1949	Glycoprotein G_Nipah virus	0.17261
10715	Glycoprotein G_Nipah virus	0.243744
1948	Glycoprotein G_Nipah virus	0.262438
10424	Glycoprotein G_Nipah virus	0.161502
57515	Glycoprotein G_Nipah virus	0.0748336
50999	Glycoprotein G_Nipah virus	0.194728
9403	Glycoprotein G_Nipah virus	0.157765
29110	Non-structural protein 6_SARS-CoV-2	0.357246
80777	Non-structural protein 7_SARS-CoV-2	0.563513
26355	Non-structural protein 7_SARS-CoV-2	0.505212
340529	Nucleoprotein_SARS-CoV-2	0.449377
645974	Nucleoprotein_SARS-CoV-2	0.423021
5318	Host translation inhibitor nsp1_SARS-CoV-2	0.370802
5422	Host translation inhibitor nsp1_SARS-CoV-2	0.488951
6921	ORF10 protein_SARS-CoV-2	0.206757
6923	ORF10 protein_SARS-CoV-2	0.157581
9978	ORF10 protein_SARS-CoV-2	0.244238
8453	ORF10 protein_SARS-CoV-2	0.199293
5538	ORF10 protein_SARS-CoV-2	0.365055
26521	ORF10 protein_SARS-CoV-2	0.193734
55700	ORF10 protein_SARS-CoV-2	0.461314
523	Membrane protein_SARS-CoV-2	0.5075
481	Membrane protein_SARS-CoV-2	0.423976
34	Membrane protein_SARS-CoV-2	0.738293
9512	Membrane protein_SARS-CoV-2	0.449521
2108	Membrane protein_SARS-CoV-2	0.269251
28969	Membrane protein_SARS-CoV-2	0.324863
26993	Membrane protein_SARS-CoV-2	0.611623
10897	Membrane protein_SARS-CoV-2	0.567337
7905	Membrane protein_SARS-CoV-2	0.617034
92840	Membrane protein_SARS-CoV-2	0.757111
113174	Membrane protein_SARS-CoV-2	0.528013
25980	Membrane protein_SARS-CoV-2	0.587948
10463	Membrane protein_SARS-CoV-2	0.562696
148867	Membrane protein_SARS-CoV-2	0.449521
30968	Membrane protein_SARS-CoV-2	0.260299
2677	Membrane protein_SARS-CoV-2	0.569554
56915	Non-structural protein 8_SARS-CoV-2	0.759083
11340	Non-structural protein 8_SARS-CoV-2	0.950802
51574	Non-structural protein 8_SARS-CoV-2	0.915647
56257	Non-structural protein 8_SARS-CoV-2	0.87422
23107	Non-structural protein 8_SARS-CoV-2	0.856297
64969	Non-structural protein 8_SARS-CoV-2	0.918529
64432	Non-structural protein 8_SARS-CoV-2	0.844606
7818	Non-structural protein 8_SARS-CoV-2	0.704235
1662	Non-structural protein 8_SARS-CoV-2	0.892444
7468	Non-structural protein 8_SARS-CoV-2	0.919735
79731	Non-structural protein 8_SARS-CoV-2	0.70531
79080	Non-structural protein 8_SARS-CoV-2	0.914735
1727	Non-structural protein 7_SARS-CoV-2	0.493541
57106	Non-structural protein 7_SARS-CoV-2	0.522975
949	Non-structural protein 7_SARS-CoV-2	0.614945
22931	Non-structural protein 7_SARS-CoV-2	0.555751
51552	Non-structural protein 7_SARS-CoV-2	0.52072
4218	Non-structural protein 7_SARS-CoV-2	0.674442
5878	Non-structural protein 7_SARS-CoV-2	0.587405
5862	Non-structural protein 7_SARS-CoV-2	0.604479
80142	Non-structural protein 7_SARS-CoV-2	0.532815
1312	Non-structural protein 7_SARS-CoV-2	0.560121
9653	Non-structural protein 7_SARS-CoV-2	0.647734
2782	Non-structural protein 7_SARS-CoV-2	0.600107
169714	Non-structural protein 7_SARS-CoV-2	0.600556
8540	Non-structural protein 7_SARS-CoV-2	0.423733
26092	Non-structural protein 7_SARS-CoV-2	0.538952
7841	Non-structural protein 7_SARS-CoV-2	0.487215
2181	Non-structural protein 7_SARS-CoV-2	0.60961
26355	Non-structural protein 7_SARS-CoV-2	0.579795

### Sheet: Local+Global view
Human_protein	Viral_protein	Prediction_Probability
1949	Glycoprotein G_Nipah virus	0.554374
10715	Glycoprotein G_Nipah virus	1.34052e-05
1948	Glycoprotein G_Nipah virus	0.525167
10424	Glycoprotein G_Nipah virus	1.38689e-09
57515	Glycoprotein G_Nipah virus	0.0296073
50999	Glycoprotein G_Nipah virus	0.0170083
9403	Glycoprotein G_Nipah virus	0.0285095
29110	Non-structural protein 6_SARS-CoV-2	0.582395
80777	Non-structural protein 7_SARS-CoV-2	0.792407
26355	Non-structural protein 7_SARS-CoV-2	0.693013
340529	Nucleoprotein_SARS-CoV-2	0.0256571
645974	Nucleoprotein_SARS-CoV-2	0.383016
5318	Host translation inhibitor nsp1_SARS-CoV-2	0.613885
5422	Host translation inhibitor nsp1_SARS-CoV-2	0.659149
6921	ORF10 protein_SARS-CoV-2	0.663192
6923	ORF10 protein_SARS-CoV-2	0.656389
9978	ORF10 protein_SARS-CoV-2	0.660732
8453	ORF10 protein_SARS-CoV-2	0.001374
5538	ORF10 protein_SARS-CoV-2	0.663192
26521	ORF10 protein_SARS-CoV-2	0.663192
55700	ORF10 protein_SARS-CoV-2	0.0147789
523	Membrane protein_SARS-CoV-2	0.667845
481	Membrane protein_SARS-CoV-2	0.56919
34	Membrane protein_SARS-CoV-2	0.672012
9512	Membrane protein_SARS-CoV-2	0.663192
2108	Membrane protein_SARS-CoV-2	0.674962
28969	Membrane protein_SARS-CoV-2	0.730968
26993	Membrane protein_SARS-CoV-2	0.172214
10897	Membrane protein_SARS-CoV-2	0.705176
7905	Membrane protein_SARS-CoV-2	0.710479
92840	Membrane protein_SARS-CoV-2	0.576909
113174	Membrane protein_SARS-CoV-2	0.663192
25980	Membrane protein_SARS-CoV-2	0.666603
10463	Membrane protein_SARS-CoV-2	0.677029
148867	Membrane protein_SARS-CoV-2	0.634456
30968	Membrane protein_SARS-CoV-2	0.680586
2677	Membrane protein_SARS-CoV-2	0.62871
56915	Non-structural protein 8_SARS-CoV-2	0.831387
11340	Non-structural protein 8_SARS-CoV-2	0.825197
51574	Non-structural protein 8_SARS-CoV-2	0.817696
56257	Non-structural protein 8_SARS-CoV-2	0.804759
23107	Non-structural protein 8_SARS-CoV-2	0.693081
64969	Non-structural protein 8_SARS-CoV-2	0.784588
64432	Non-structural protein 8_SARS-CoV-2	0.500492
7818	Non-structural protein 8_SARS-CoV-2	0.138505
1662	Non-structural protein 8_SARS-CoV-2	0.809184
7468	Non-structural protein 8_SARS-CoV-2	0.789411
79731	Non-structural protein 8_SARS-CoV-2	0.74324
79080	Non-structural protein 8_SARS-CoV-2	0.730738
1727	Non-structural protein 7_SARS-CoV-2	0.704162
57106	Non-structural protein 7_SARS-CoV-2	0.599899
949	Non-structural protein 7_SARS-CoV-2	0.705322
22931	Non-structural protein 7_SARS-CoV-2	0.671401
51552	Non-structural protein 7_SARS-CoV-2	0.675588
4218	Non-structural protein 7_SARS-CoV-2	0.664954
5878	Non-structural protein 7_SARS-CoV-2	0.479601
5862	Non-structural protein 7_SARS-CoV-2	0.786314
80142	Non-structural protein 7_SARS-CoV-2	0.736593
1312	Non-structural protein 7_SARS-CoV-2	0.742687
9653	Non-structural protein 7_SARS-CoV-2	0.709641
2782	Non-structural protein 7_SARS-CoV-2	0.699824
169714	Non-structural protein 7_SARS-CoV-2	0.761951
8540	Non-structural protein 7_SARS-CoV-2	0.738563
26092	Non-structural protein 7_SARS-CoV-2	0.672612
7841	Non-structural protein 7_SARS-CoV-2	0.50705
2181	Non-structural protein 7_SARS-CoV-2	0.128258
26355	Non-structural protein 7_SARS-CoV-2	0.769672
